# Parity modulates impact of BMI and Gestational Weight Gain on gut microbiota in human pregnancy

**DOI:** 10.1101/2022.09.02.506244

**Authors:** Katherine M. Kennedy, Andreas Plagemann, Julia Sommer, Marie Hofmann, Wolfgang Henrich, Jon F.R. Barrett, Michael G. Surette, Stephanie Atkinson, Thorsten Braun, Deborah M. Sloboda

## Abstract

Pregnancy requires maternal adaptations to support fetal growth: whether these adaptations include temporal shifts in the gut microbiome is still unclear. We investigated the maternal gut microbiome longitudinally over the course of pregnancy and the impact of pre-pregnancy BMI (pBMI) and GWG. We also determined whether parity modulated observed associations. We show that the gut microbiota of participants with higher pBMI changed less over the course of pregnancy in primiparous, but not multiparous participants. This suggests that previous pregnancies may have persistent impacts on maternal adaptations to pregnancy. This ecological memory appears to be passed to the next generation, as parity modulated the impact of maternal GWG on the infant gut microbiome. This work supports a role for the gut microbiome in maternal adaptations to pregnancy and highlights the need for longitudinal sampling and accounting for parity as key considerations for studies of the microbiome in pregnancy and infants.
