## Supplementary Tables for "Parity modulates impact of BMI and Gestational Weight Gain on gut microbiota in human pregnancy"

### Sheet: ST1
Supplementary Table 1. Statistical main effects from SCFA analysis
Sum Sq	Mean Sq	NumDF	DenDF	F value	Pr(>F)	Measure	factor
8.77716	8.77716	1	18.1792	10.8326	0.0040171	isobutyric_acid	BMI_cat_0
0.109664	0.109664	1	18.1792	0.135346	0.717201	isobutyric_acid	para
0.136011	0.136011	1	18.1792	0.167863	0.686806	isobutyric_acid	BMI_cat_0:para
0.756863	0.756863	1	19.1612	0.932594	0.346221	isobutyric_acid	gain_cat
0.28801	0.28801	1	19.1612	0.354882	0.558334	isobutyric_acid	para1
1.27533	1.27533	1	19.1612	1.57144	0.225078	isobutyric_acid	gain_cat:para
18.3532	18.3532	1	18.0156	1.35635	0.259362	butyric_acid	BMI_cat_01
0.886118	0.886118	1	18.0156	0.0654861	0.800925	butyric_acid	para2
1.38633	1.38633	1	18.0156	0.102453	0.752588	butyric_acid	BMI_cat_0:para1
40.0876	40.0876	1	19.2376	2.96132	0.101323	butyric_acid	gain_cat1
1.51315	1.51315	1	19.2376	0.111778	0.741746	butyric_acid	para3
9.74962	9.74962	1	19.2376	0.720216	0.40651	butyric_acid	gain_cat:para1
14.7685	14.7685	1	17.1335	0.568227	0.461199	acetic_acid	BMI_cat_02
4.69389	4.69389	1	17.1335	0.1806	0.676147	acetic_acid	para4
51.5213	51.5213	1	17.1335	1.98231	0.177033	acetic_acid	BMI_cat_0:para2
92.2332	92.2332	1	17.7279	3.52308	0.077078	acetic_acid	gain_cat2
1.22512	1.22512	1	17.7279	0.0467964	0.831204	acetic_acid	para5
134.593	134.593	1	17.7279	5.14112	0.0361183	acetic_acid	gain_cat:para2
0.620441	0.620441	1	13.454	2.38235	0.145902	lactic_acid	BMI_cat_03
0.0314432	0.0314432	1	13.454	0.120735	0.733615	lactic_acid	para6
0.18383	0.18383	1	13.454	0.705865	0.415501	lactic_acid	BMI_cat_0:para3
3.01653	3.01653	1	14.9591	11.3618	0.00421663	lactic_acid	gain_cat3
0.0440343	0.0440343	1	14.9591	0.165856	0.68959	lactic_acid	para7
0.147365	0.147365	1	14.9591	0.555053	0.467805	lactic_acid	gain_cat:para3
14.1399	14.1399	1	16.5563	1.2836	0.273372	propionic_acid	BMI_cat_04
2.85495	2.85495	1	16.5563	0.259169	0.617409	propionic_acid	para8
22.1837	22.1837	1	16.5563	2.01381	0.174426	propionic_acid	BMI_cat_0:para4
5.0875	5.0875	1	17.7125	0.462678	0.50517	propionic_acid	gain_cat4
1.28446	1.28446	1	17.7125	0.116814	0.736537	propionic_acid	para9
62.6629	62.6629	1	17.7125	5.69882	0.0283499	propionic_acid	gain_cat:para4
0.169181	0.169181	1	18.1479	0.309598	0.584723	pentanoic_acid	BMI_cat_05
0.149995	0.149995	1	18.1479	0.274488	0.606677	pentanoic_acid	para10
0.112503	0.112503	1	18.1479	0.205879	0.655396	pentanoic_acid	BMI_cat_0:para5
0.170941	0.170941	1	18.8384	0.312829	0.582538	pentanoic_acid	gain_cat5
0.163227	0.163227	1	18.8384	0.298711	0.591107	pentanoic_acid	para11
0.0222105	0.0222105	1	18.8384	0.0406461	0.842384	pentanoic_acid	gain_cat:para5
3.12859	3.12859	1	18.2467	4.11767	0.0572837	isovaleric_acid	BMI_cat_06
0.0889011	0.0889011	1	18.2467	0.117006	0.736213	isovaleric_acid	para12
0.000427293	0.000427293	1	18.2467	0.000562378	0.981338	isovaleric_acid	BMI_cat_0:para6
0.0282008	0.0282008	1	19.3322	0.0370994	0.849272	isovaleric_acid	gain_cat6
0.266036	0.266036	1	19.3322	0.349981	0.560979	isovaleric_acid	para13
0.848624	0.848624	1	19.3322	1.1164	0.303721	isovaleric_acid	gain_cat:para6

### Sheet: ST2
Supplementary Table 2. Statistical multiple comparisons from SCFA analysis
contrast	para	estimate	SE	df	t.ratio	p.value	Measure
<25 - >25	0	4.44509	2.75363	17.597	1.61426	0.124258	acetic_acid
within - above	0	7.6164	2.31383	17.7221	3.29169	0.00412133	acetic_acid
<25 - >25	1	-1.34506	3.05685	17.9956	-0.440016	0.665165	acetic_acid
within - above	1	-0.717495	2.86101	20.7985	-0.250784	0.804442	acetic_acid
<25 - >25	0	-2.36881	2.13736	17.6486	-1.10829	0.282612	butyric_acid
within - above	0	-4.04186	1.99494	17.7893	-2.02606	0.0580236	butyric_acid
<25 - >25	1	-1.34744	2.37079	18.0088	-0.568351	0.576816	butyric_acid
within - above	1	-1.37197	2.43532	20.098	-0.563363	0.57942	butyric_acid
<25 - >25	0	1.2742	0.460922	17.5546	2.76445	0.0129816	isobutyric_acid
within - above	0	0.948264	0.543766	17.8224	1.74388	0.0984026	isobutyric_acid
<25 - >25	1	0.992083	0.512007	17.9829	1.93763	0.0685346	isobutyric_acid
within - above	1	-0.122999	0.659775	19.7575	-0.186425	0.854012	isobutyric_acid
<25 - >25	0	0.748346	0.488249	17.6236	1.53271	0.143101	isovaleric_acid
within - above	0	0.514202	0.523759	17.8211	0.981752	0.339364	isovaleric_acid
<25 - >25	1	0.731056	0.541788	18.0027	1.34934	0.193955	isovaleric_acid
within - above	1	-0.355635	0.635657	19.7716	-0.559476	0.58212	isovaleric_acid
<25 - >25	0	0.339837	0.193915	17.0806	1.7525	0.0976174	lactic_acid
within - above	0	0.513532	0.160876	19.3029	3.1921	0.00472863	lactic_acid
<25 - >25	1	0.100274	0.210069	16.7671	0.477336	0.639286	lactic_acid
within - above	1	0.327616	0.192416	21.1805	1.70265	0.103267	lactic_acid
<25 - >25	0	0.0443785	0.579697	17.8	0.0765547	0.939832	pentanoic_acid
within - above	0	-0.162614	0.582241	17.8866	-0.279289	0.783227	pentanoic_acid
<25 - >25	1	0.436602	0.641377	18.029	0.680727	0.504694	pentanoic_acid
within - above	1	-0.345918	0.698559	19.1085	-0.495188	0.626114	pentanoic_acid
<25 - >25	0	-4.32944	2.27425	17.7421	-1.90368	0.0733022	propionic_acid
within - above	0	-5.10685	2.12223	17.8386	-2.40636	0.0271776	propionic_acid
<25 - >25	1	0.4854	2.51875	18.0249	0.192715	0.849337	propionic_acid
within - above	1	2.84195	2.5675	19.5921	1.1069	0.281745	propionic_acid

### Sheet: ST3
Supplementary Table 3. DESeq2 results of differentially abundant genera in maternal microbiota by pBMI and GWG categories and parity
Kingdom	Phylum	Class	Order	Family	Genus	contrast	parity	group	baseMean	log2FoldChange	lfcSE	stat	pvalue	padj
Bacteria	Verrucomicrobia	Verrucomicrobiae	Verrucomicrobiales	Akkermansiaceae	Akkermansia	below-within	Multiparous	pBMI 18.5-25	426.589	-25.9211	1.70402	-15.2118	2.95532e-52	4.167e-50
Bacteria	Verrucomicrobia	Verrucomicrobiae	Verrucomicrobiales	Akkermansiaceae	Akkermansia	multi-primi	Overall	pBMI 18.5-25	1357.47	-26.3577	1.73498	-15.1919	3.99937e-52	3.1995e-50
Bacteria	Bacteroidetes	Bacteroidia	Bacteroidales	Prevotellaceae	Alloprevotella	above-within	Overall	pBMI 18.5-25	256.063	-17.5298	2.31069	-7.58641	3.28887e-14	9.26365e-13
Bacteria	Bacteroidetes	Bacteroidia	Bacteroidales	Prevotellaceae	Alloprevotella	above-within	Primiparous	pBMI 18.5-25	263.574	-28.203	2.09422	-13.467	2.44502e-41	2.10272e-39
Bacteria	Bacteroidetes	Bacteroidia	Bacteroidales	Prevotellaceae	Alloprevotella	multi-primi	Overall	GWG above	450.077	24.7079	3.5042	7.05094	1.77708e-12	5.68664e-11
Bacteria	Bacteroidetes	Bacteroidia	Bacteroidales	Prevotellaceae	Alloprevotella	multi-primi	Overall	pBMI 18.5-25	256.063	-15.3471	4.00275	-3.83414	0.000126005	0.000516942
Bacteria	Bacteroidetes	Bacteroidia	Bacteroidales	Prevotellaceae	Alloprevotella	ob-opt	Overall	GWG above	450.077	29.8379	3.07995	9.68777	3.39856e-22	1.63131e-20
Bacteria	Bacteroidetes	Bacteroidia	Bacteroidales	Prevotellaceae	Alloprevotella	ob-opt	Primiparous	GWG above	462.081	28.7174	3.18707	9.01058	2.04971e-19	6.91775e-18
Bacteria	Bacteroidetes	Bacteroidia	Bacteroidales	Prevotellaceae	Alloprevotella	over-opt	Overall	GWG above	450.077	-16.8059	3.37317	-4.98222	6.28597e-07	1.83079e-05
Bacteria	Firmicutes	Clostridia	Clostridiales	Lachnospiraceae	Anaerostipes	ob-opt	Overall	GWG above	808.837	-0.849122	0.263787	-3.21897	0.00128653	0.00948628
Bacteria	Firmicutes	Clostridia	Clostridiales	Lachnospiraceae	Anaerostipes	ob-opt	Primiparous	GWG above	753.755	-0.854369	0.282862	-3.02044	0.00252404	0.0179339
Bacteria	Bacteroidetes	Bacteroidia	Bacteroidales	Bacteroidaceae	Bacteroides	ob-opt	Multiparous	GWG above	9426.85	-1.71509	0.496971	-3.4511	0.000558316	0.00683937
Bacteria	Bacteroidetes	Bacteroidia	Bacteroidales	Bacteroidaceae	Bacteroides	ob-opt	Overall	GWG above	10133.6	-1.08778	0.411581	-2.64294	0.00821904	0.0493142
Bacteria	Bacteroidetes	Bacteroidia	Bacteroidales	Barnesiellaceae	Barnesiella	below-within	Overall	pBMI 18.5-25	343.944	-3.25802	0.638751	-5.10061	3.38568e-07	1.38136e-05
Bacteria	Bacteroidetes	Bacteroidia	Bacteroidales	Barnesiellaceae	Barnesiella	below-within	Primiparous	pBMI 18.5-25	378.194	-3.42059	0.520577	-6.57076	5.00607e-11	1.85224e-09
Bacteria	Actinobacteria	Actinobacteria	Bifidobacteriales	Bifidobacteriaceae	Bifidobacterium	above-within	Multiparous	pBMI 18.5-25	1101.59	1.18796	0.404026	2.9403	0.00327897	0.0456075
Bacteria	Actinobacteria	Actinobacteria	Bifidobacteriales	Bifidobacteriaceae	Bifidobacterium	multi-primi	Overall	GWG above	905.937	1.71247	0.480122	3.56674	0.000361444	0.00434451
Bacteria	Firmicutes	Clostridia	Clostridiales	Lachnospiraceae	Blautia	above-within	Overall	pBMI 18.5-25	4144.91	0.742292	0.205636	3.60973	0.000306513	0.00300128
Bacteria	Firmicutes	Clostridia	Clostridiales	Lachnospiraceae	Blautia	above-within	Primiparous	pBMI 18.5-25	4187.62	0.692859	0.235257	2.94511	0.00322838	0.0241426
Bacteria	Firmicutes	Clostridia	Clostridiales	Lachnospiraceae	Blautia	multi-primi	Overall	GWG above	4060.68	-1.03136	0.238438	-4.32549	1.5219e-05	0.000322815
Bacteria	Firmicutes	Clostridia	Clostridiales	Lachnospiraceae	Blautia	ob-opt	Overall	GWG above	4060.68	-1.03659	0.209158	-4.95601	7.19571e-07	9.21051e-06
Bacteria	Firmicutes	Clostridia	Clostridiales	Lachnospiraceae	Blautia	ob-opt	Primiparous	GWG above	4401.33	-1.03055	0.260961	-3.94907	7.8456e-05	0.000962869
Bacteria	Firmicutes	Clostridia	Clostridiales	Lachnospiraceae	Blautia	over-opt	Overall	GWG above	4060.68	-0.838191	0.227152	-3.69	0.000224254	0.00373223
Bacteria	Firmicutes	Clostridia	Clostridiales	Lachnospiraceae	Blautia	over-opt	Primiparous	GWG above	4401.33	-0.821728	0.283651	-2.89697	0.00376785	0.0401904
Bacteria	Firmicutes	Clostridia	Clostridiales	Ruminococcaceae	Butyricicoccus	over-opt	Multiparous	GWG above	184.638	1.06704	0.344723	3.09536	0.00196577	0.0206406
Bacteria	Firmicutes	Clostridia	Clostridiales	Ruminococcaceae	CAG-352	above-within	Multiparous	pBMI 18.5-25	52.8932	-31.0374	1.88352	-16.4784	5.24606e-61	4.01323e-59
Bacteria	Firmicutes	Clostridia	Clostridiales	Ruminococcaceae	CAG-352	below-within	Multiparous	pBMI 18.5-25	52.8932	-24.5004	2.50534	-9.77927	1.38207e-22	3.89743e-21
Bacteria	Firmicutes	Clostridia	Clostridiales	Ruminococcaceae	CAG-352	multi-primi	Overall	pBMI 18.5-25	184.36	-24.574	2.87077	-8.56007	1.12804e-17	2.0054e-16
Bacteria	Firmicutes	Clostridia	Clostridiales	Christensenellaceae	Christensenellaceae_R-7_group	below-within	Multiparous	pBMI 18.5-25	906.203	-7.15221	0.943773	-7.57832	3.50066e-14	4.11328e-13
Bacteria	Firmicutes	Clostridia	Clostridiales	Christensenellaceae	Christensenellaceae_R-7_group	multi-primi	Overall	pBMI 18.5-25	1214.69	-7.18679	1.03828	-6.92182	4.45876e-12	4.19648e-11
Bacteria	Firmicutes	Clostridia	Clostridiales	Clostridiaceae_1	Clostridium_sensu_stricto_1	below-within	Multiparous	pBMI 18.5-25	579.841	-3.14947	0.856932	-3.67529	0.000237581	0.00111663
Bacteria	Firmicutes	Clostridia	Clostridiales	Clostridiaceae_1	Clostridium_sensu_stricto_1	over-opt	Multiparous	GWG above	706.334	-2.47744	0.73633	-3.36457	0.000766619	0.0107327
Bacteria	Firmicutes	Clostridia	Clostridiales	Lachnospiraceae	Coprococcus_1	above-within	Primiparous	pBMI 18.5-25	193.609	-1.1726	0.418005	-2.80522	0.00502819	0.0332634
Bacteria	Firmicutes	Clostridia	Clostridiales	Lachnospiraceae	Coprococcus_2	below-within	Multiparous	pBMI 18.5-25	393.33	-25.7287	2.0417	-12.6016	2.06967e-36	7.29559e-35
Bacteria	Firmicutes	Clostridia	Clostridiales	Lachnospiraceae	Coprococcus_2	multi-primi	Overall	pBMI 18.5-25	464.106	-26.1184	2.05572	-12.7053	5.52706e-37	1.76866e-35
Bacteria	Firmicutes	Negativicutes	Selenomonadales	Veillonellaceae	Dialister	below-within	Multiparous	pBMI 18.5-25	244.397	-4.78354	1.73762	-2.75293	0.00590644	0.021354
Bacteria	Firmicutes	Negativicutes	Selenomonadales	Veillonellaceae	Dialister	ob-opt	Overall	GWG above	616.808	4.27635	1.16587	3.66794	0.000244511	0.0025399
Bacteria	Firmicutes	Negativicutes	Selenomonadales	Veillonellaceae	Dialister	ob-opt	Primiparous	GWG above	554.129	3.95113	1.21822	3.24335	0.00118131	0.0106469
Bacteria	Firmicutes	Clostridia	Clostridiales	Lachnospiraceae	f_Lachnospiraceae	above-within	Multiparous	pBMI 18.5-25	2761.92	-0.53687	0.164938	-3.25499	0.00113397	0.0173498
Bacteria	Firmicutes	Clostridia	Clostridiales	Lachnospiraceae	f_Lachnospiraceae	below-within	Multiparous	pBMI 18.5-25	2761.92	-0.937958	0.216815	-4.32607	1.51793e-05	7.92697e-05
Bacteria	Firmicutes	Clostridia	Clostridiales	Lachnospiraceae	f_Lachnospiraceae	multi-primi	Overall	pBMI 18.5-25	2443.98	-0.743165	0.25291	-2.93846	0.00329851	0.0103483
Bacteria	Bacteroidetes	Bacteroidia	Bacteroidales	Muribaculaceae	f_Muribaculaceae	multi-primi	Overall	pBMI 18.5-25	180.674	-24.0404	3.5366	-6.79761	1.06372e-11	9.45529e-11
Bacteria	Firmicutes	Clostridia	Clostridiales	Ruminococcaceae	f_Ruminococcaceae	above-within	Overall	pBMI 18.5-25	1031.2	-0.884758	0.315336	-2.80576	0.00501975	0.0353474
Bacteria	Firmicutes	Clostridia	Clostridiales	Ruminococcaceae	f_Ruminococcaceae	above-within	Primiparous	pBMI 18.5-25	990.282	-0.880098	0.308513	-2.85271	0.00433483	0.0298236
Bacteria	Firmicutes	Clostridia	Clostridiales	Ruminococcaceae	f_Ruminococcaceae	multi-primi	Overall	pBMI 18.5-25	1031.2	-1.61035	0.54464	-2.95672	0.00310933	0.00994985
Bacteria	Firmicutes	Clostridia	Clostridiales	Ruminococcaceae	f_Ruminococcaceae	ob-opt	Overall	GWG above	1539.66	1.5799	0.459117	3.44117	0.000579201	0.00525438
Bacteria	Firmicutes	Clostridia	Clostridiales	Ruminococcaceae	f_Ruminococcaceae	ob-opt	Primiparous	GWG above	1209.92	1.25277	0.335228	3.73707	0.000186179	0.00209451
Bacteria	Firmicutes	Clostridia	Clostridiales	Ruminococcaceae	f_Ruminococcaceae	over-opt	Multiparous	GWG above	2038.06	-2.45052	0.779835	-3.14236	0.00167592	0.0191969
Bacteria	Firmicutes	Clostridia	Clostridiales	Family_XIII	Family_XIII_AD3011_group	over-opt	Multiparous	GWG above	230.831	-2.21973	0.768025	-2.89019	0.00385015	0.0323413
Bacteria	Firmicutes	Clostridia	Clostridiales	Family_XIII	Family_XIII_AD3011_group	over-opt	Overall	GWG above	191.691	1.75494	0.571094	3.07295	0.00211952	0.0290499
Bacteria	Firmicutes	Clostridia	Clostridiales	Lachnospiraceae	Fusicatenibacter	below-within	Multiparous	pBMI 18.5-25	1172.94	0.957126	0.344273	2.78014	0.00543357	0.0201614
Bacteria	Firmicutes	Clostridia	Clostridiales	Lachnospiraceae	Fusicatenibacter	multi-primi	Overall	pBMI 18.5-25	823.7	1.08375	0.423326	2.56008	0.0104649	0.0288686
Bacteria	Firmicutes	Clostridia	Clostridiales	Peptostreptococcaceae	Intestinibacter	multi-primi	Overall	GWG above	477.79	2.41798	0.715911	3.37748	0.000731527	0.00702266
Bacteria	Firmicutes	Clostridia	Clostridiales	Peptostreptococcaceae	Intestinibacter	ob-opt	Multiparous	GWG above	1198.44	-3.11547	0.788229	-3.95249	7.73406e-05	0.00142113
Bacteria	Firmicutes	Clostridia	Clostridiales	Peptostreptococcaceae	Intestinibacter	over-opt	Multiparous	GWG above	1198.44	-3.32099	0.832741	-3.98802	6.66261e-05	0.00119927
Bacteria	Firmicutes	Clostridia	Clostridiales	Lachnospiraceae	Lachnospira	multi-primi	Overall	GWG above	981.395	-1.7559	0.492358	-3.56631	0.000362043	0.00434451
Bacteria	Firmicutes	Clostridia	Clostridiales	Lachnospiraceae	Lachnospira	ob-opt	Multiparous	GWG above	820.987	1.0825	0.381703	2.83597	0.0045687	0.0335799
Bacteria	Firmicutes	Clostridia	Clostridiales	Lachnospiraceae	Lachnospira	over-opt	Overall	GWG above	981.395	-1.67601	0.469029	-3.57336	0.000352434	0.00547447
Bacteria	Firmicutes	Clostridia	Clostridiales	Lachnospiraceae	Lachnospira	over-opt	Primiparous	GWG above	942.467	-1.77213	0.501352	-3.53471	0.000408229	0.00653166
Bacteria	Firmicutes	Clostridia	Clostridiales	Lachnospiraceae	Lachnospiraceae_AC2044_group	above-within	Overall	pBMI 18.5-25	132.936	-9.79553	2.44108	-4.01278	6.00084e-05	0.000921948
Bacteria	Firmicutes	Clostridia	Clostridiales	Lachnospiraceae	Lachnospiraceae_AC2044_group	above-within	Primiparous	pBMI 18.5-25	184.392	-11.4071	2.17593	-5.24242	1.58487e-07	3.40748e-06
Bacteria	Firmicutes	Clostridia	Clostridiales	Lachnospiraceae	Lachnospiraceae_AC2044_group	multi-primi	Overall	pBMI 18.5-25	132.936	-28.1581	4.24092	-6.63962	3.14496e-11	2.64839e-10
Bacteria	Firmicutes	Clostridia	Clostridiales	Lachnospiraceae	Lachnospiraceae_NK4A136_group	below-within	Multiparous	pBMI 18.5-25	1047.59	-2.98434	0.815035	-3.6616	0.000250642	0.00114002
Bacteria	Firmicutes	Clostridia	Clostridiales	Lachnospiraceae	Lachnospiraceae_NK4A136_group	below-within	Overall	pBMI 18.5-25	1823.96	-1.72879	0.481285	-3.59202	0.000328119	0.00956234
Bacteria	Firmicutes	Clostridia	Clostridiales	Lachnospiraceae	Lachnospiraceae_NK4A136_group	below-within	Primiparous	pBMI 18.5-25	2088.06	-1.76359	0.444849	-3.96448	7.35575e-05	0.00181442
Bacteria	Firmicutes	Clostridia	Clostridiales	Lachnospiraceae	Lachnospiraceae_NK4A136_group	multi-primi	Overall	pBMI 18.5-25	1823.96	-2.71445	0.729385	-3.72157	0.000197992	0.000754254
Bacteria	Firmicutes	Clostridia	Clostridiales	Lachnospiraceae	Lachnospiraceae_UCG-001	below-within	Multiparous	pBMI 18.5-25	186.18	-2.779	0.877424	-3.16723	0.00153901	0.00638236
Bacteria	Firmicutes	Clostridia	Clostridiales	Lachnospiraceae	Lachnospiraceae_UCG-001	multi-primi	Overall	pBMI 18.5-25	220.438	-2.80023	0.819361	-3.41758	0.000631799	0.0022464
Bacteria	Firmicutes	Clostridia	Clostridiales	Lachnospiraceae	Lachnospiraceae_UCG-001	ob-opt	Multiparous	GWG above	243.126	1.24761	0.464703	2.68474	0.00725854	0.0463916
Bacteria	Firmicutes	Clostridia	Clostridiales	Lachnospiraceae	Lachnospiraceae_UCG-001	over-opt	Overall	GWG above	258.195	-2.32026	0.522517	-4.44055	8.97281e-06	0.000232296
Bacteria	Firmicutes	Clostridia	Clostridiales	Lachnospiraceae	Lachnospiraceae_UCG-001	over-opt	Primiparous	GWG above	228.265	-2.37879	0.567714	-4.19012	2.78812e-05	0.000594799
Bacteria	Tenericutes	Mollicutes	Mollicutes_RF39	o_Mollicutes_RF39	o_Mollicutes_RF39	above-within	Multiparous	pBMI 18.5-25	96.3375	-5.52321	1.33901	-4.12484	3.71e-05	0.00113526
Bacteria	Tenericutes	Mollicutes	Mollicutes_RF39	o_Mollicutes_RF39	o_Mollicutes_RF39	above-within	Overall	pBMI 18.5-25	373.215	-3.7504	1.00253	-3.74094	0.00018333	0.00204737
Bacteria	Tenericutes	Mollicutes	Mollicutes_RF39	o_Mollicutes_RF39	o_Mollicutes_RF39	above-within	Primiparous	pBMI 18.5-25	508.065	-3.53718	1.00613	-3.51564	0.0004387	0.00397139
Bacteria	Tenericutes	Mollicutes	Mollicutes_RF39	o_Mollicutes_RF39	o_Mollicutes_RF39	below-within	Multiparous	pBMI 18.5-25	96.3375	-10.3239	1.86878	-5.52441	3.30591e-08	2.45333e-07
Bacteria	Tenericutes	Mollicutes	Mollicutes_RF39	o_Mollicutes_RF39	o_Mollicutes_RF39	multi-primi	Overall	pBMI 18.5-25	373.215	-26.7625	1.89422	-14.1285	2.53563e-45	1.35233e-43
Bacteria	Tenericutes	Mollicutes	Mollicutes_RF39	o_Mollicutes_RF39	o_Mollicutes_RF39	ob-opt	Multiparous	GWG above	229.858	7.83433	1.33879	5.85178	4.86327e-09	1.4298e-07
Bacteria	Tenericutes	Mollicutes	Mollicutes_RF39	o_Mollicutes_RF39	o_Mollicutes_RF39	over-opt	Multiparous	GWG above	229.858	4.58752	1.40975	3.25413	0.00113739	0.0143312
Bacteria	Proteobacteria	Alphaproteobacteria	Rhodospirillales	o_Rhodospirillales	o_Rhodospirillales	ob-opt	Overall	GWG above	215.036	-3.76991	1.09888	-3.43068	0.000602064	0.00525438
Bacteria	Proteobacteria	Alphaproteobacteria	Rhodospirillales	o_Rhodospirillales	o_Rhodospirillales	ob-opt	Primiparous	GWG above	220.464	-3.68827	1.13004	-3.26384	0.00109915	0.0106469
Bacteria	Bacteroidetes	Bacteroidia	Bacteroidales	Tannerellaceae	Parabacteroides	ob-opt	Multiparous	GWG above	1001.3	-1.58909	0.506439	-3.13777	0.00170238	0.0156406
Bacteria	Bacteroidetes	Bacteroidia	Bacteroidales	Prevotellaceae	Prevotella_2	ob-opt	Overall	GWG above	183.59	28.8676	2.99072	9.65241	4.80147e-22	1.84376e-20
Bacteria	Bacteroidetes	Bacteroidia	Bacteroidales	Prevotellaceae	Prevotella_2	ob-opt	Primiparous	GWG above	179.962	27.4034	3.06845	8.93069	4.23375e-19	1.14311e-17
Bacteria	Bacteroidetes	Bacteroidia	Bacteroidales	Prevotellaceae	Prevotella_9	above-within	Multiparous	pBMI 18.5-25	228.262	-46.3946	3.08272	-15.0499	3.4585e-51	1.76383e-49
Bacteria	Bacteroidetes	Bacteroidia	Bacteroidales	Prevotellaceae	Prevotella_9	above-within	Overall	pBMI 18.5-25	768.385	-27.7176	2.05278	-13.5025	1.51218e-41	1.27779e-39
Bacteria	Bacteroidetes	Bacteroidia	Bacteroidales	Prevotellaceae	Prevotella_9	above-within	Primiparous	pBMI 18.5-25	898.645	-29.9354	1.94545	-15.3874	1.98892e-53	3.42094e-51
Bacteria	Bacteroidetes	Bacteroidia	Bacteroidales	Prevotellaceae	Prevotella_9	below-within	Multiparous	pBMI 18.5-25	228.262	-25.9842	4.07068	-6.38325	1.7337e-10	1.74608e-09
Bacteria	Bacteroidetes	Bacteroidia	Bacteroidales	Prevotellaceae	Prevotella_9	multi-primi	Overall	pBMI 18.5-25	768.385	-30	3.55827	-8.43107	3.42527e-17	4.56703e-16
Bacteria	Bacteroidetes	Bacteroidia	Bacteroidales	Prevotellaceae	Prevotella_9	ob-opt	Multiparous	GWG above	1264.83	27.6365	2.52652	10.9385	7.53994e-28	1.10837e-25
Bacteria	Bacteroidetes	Bacteroidia	Bacteroidales	Prevotellaceae	Prevotella_9	ob-opt	Overall	GWG above	2834.33	30	2.09382	14.3279	1.46488e-46	2.81256e-44
Bacteria	Bacteroidetes	Bacteroidia	Bacteroidales	Prevotellaceae	Prevotella_9	ob-opt	Primiparous	GWG above	2937.34	30	2.16414	13.8623	1.07133e-43	1.4463e-41
Bacteria	Bacteroidetes	Bacteroidia	Bacteroidales	Prevotellaceae	Prevotella_9	over-opt	Multiparous	GWG above	1264.83	28.5488	2.66458	10.7142	8.73039e-27	5.50015e-25
Bacteria	Bacteroidetes	Bacteroidia	Bacteroidales	Prevotellaceae	Prevotella_9	over-opt	Overall	GWG above	2834.33	29.0395	2.26732	12.8079	1.48128e-37	3.45137e-35
Bacteria	Bacteroidetes	Bacteroidia	Bacteroidales	Prevotellaceae	Prevotella_9	over-opt	Primiparous	GWG above	2937.34	29.3039	2.3458	12.4921	8.24417e-36	1.05525e-33
Bacteria	Bacteroidetes	Bacteroidia	Bacteroidales	Rikenellaceae	Rikenellaceae_RC9_gut_group	multi-primi	Overall	GWG above	138.074	-11.3974	3.02502	-3.76773	0.000164742	0.00243311
Bacteria	Bacteroidetes	Bacteroidia	Bacteroidales	Rikenellaceae	Rikenellaceae_RC9_gut_group	ob-opt	Multiparous	GWG above	15.7053	23.4591	3.4578	6.78439	1.16579e-11	4.28428e-10
Bacteria	Bacteroidetes	Bacteroidia	Bacteroidales	Rikenellaceae	Rikenellaceae_RC9_gut_group	ob-opt	Overall	GWG above	138.074	27.1456	2.62328	10.3479	4.27575e-25	2.73648e-23
Bacteria	Bacteroidetes	Bacteroidia	Bacteroidales	Rikenellaceae	Rikenellaceae_RC9_gut_group	ob-opt	Primiparous	GWG above	168.6	26.0653	2.66317	9.78733	1.27616e-22	8.61406e-21
Bacteria	Bacteroidetes	Bacteroidia	Bacteroidales	Rikenellaceae	Rikenellaceae_RC9_gut_group	over-opt	Overall	GWG above	138.074	26.2638	2.84381	9.23543	2.57249e-20	1.99797e-18
Bacteria	Bacteroidetes	Bacteroidia	Bacteroidales	Rikenellaceae	Rikenellaceae_RC9_gut_group	over-opt	Primiparous	GWG above	168.6	25.5452	2.88951	8.84065	9.51631e-19	6.09044e-17
Bacteria	Firmicutes	Clostridia	Clostridiales	Peptostreptococcaceae	Romboutsia	multi-primi	Overall	GWG above	711.541	2.5516	0.747044	3.41559	0.000636433	0.00643133
Bacteria	Firmicutes	Clostridia	Clostridiales	Lachnospiraceae	Roseburia	multi-primi	Overall	GWG above	1768.28	-1.57614	0.44964	-3.50533	0.000456049	0.00515067
Bacteria	Firmicutes	Clostridia	Clostridiales	Lachnospiraceae	Roseburia	multi-primi	Overall	pBMI 18.5-25	1625.62	-1.54002	0.60065	-2.56392	0.0103497	0.0288686
Bacteria	Firmicutes	Clostridia	Clostridiales	Lachnospiraceae	Roseburia	ob-opt	Multiparous	GWG above	1437.14	1.0623	0.38209	2.78024	0.00543187	0.0380231
Bacteria	Firmicutes	Clostridia	Clostridiales	Ruminococcaceae	Ruminiclostridium_6	above-within	Overall	pBMI 18.5-25	350.151	-3.12116	0.823157	-3.7917	0.000149621	0.00194508
Bacteria	Firmicutes	Clostridia	Clostridiales	Ruminococcaceae	Ruminiclostridium_6	above-within	Primiparous	pBMI 18.5-25	404.76	-3.20145	0.735722	-4.35144	1.35246e-05	0.000232623
Bacteria	Firmicutes	Clostridia	Clostridiales	Ruminococcaceae	Ruminiclostridium_6	below-within	Multiparous	pBMI 18.5-25	191.992	-25.0986	1.87999	-13.3504	1.17816e-40	5.53736e-39
Bacteria	Firmicutes	Clostridia	Clostridiales	Ruminococcaceae	Ruminiclostridium_6	multi-primi	Overall	pBMI 18.5-25	350.151	-25.3646	1.61695	-15.6867	1.86356e-55	2.9817e-53
Bacteria	Firmicutes	Clostridia	Clostridiales	Ruminococcaceae	Ruminococcaceae_NK4A214_group	above-within	Overall	pBMI 18.5-25	291.49	-2.05994	0.693601	-2.96992	0.0029788	0.0228826
Bacteria	Firmicutes	Clostridia	Clostridiales	Ruminococcaceae	Ruminococcaceae_NK4A214_group	above-within	Primiparous	pBMI 18.5-25	291.546	-1.93593	0.705509	-2.74402	0.00606913	0.0386626
Bacteria	Firmicutes	Clostridia	Clostridiales	Ruminococcaceae	Ruminococcaceae_NK4A214_group	below-within	Multiparous	pBMI 18.5-25	236.11	-11.3986	1.35614	-8.40517	4.27238e-17	6.02405e-16
Bacteria	Firmicutes	Clostridia	Clostridiales	Ruminococcaceae	Ruminococcaceae_NK4A214_group	multi-primi	Overall	pBMI 18.5-25	291.49	-12.2895	1.42377	-8.6317	6.04486e-18	1.20897e-16
Bacteria	Firmicutes	Clostridia	Clostridiales	Ruminococcaceae	Ruminococcaceae_UCG-002	below-within	Multiparous	pBMI 18.5-25	745.935	-2.83175	0.770257	-3.67637	0.000236573	0.00111663
Bacteria	Firmicutes	Clostridia	Clostridiales	Ruminococcaceae	Ruminococcaceae_UCG-002	multi-primi	Overall	pBMI 18.5-25	963.576	-4.13456	0.749525	-5.51624	3.46334e-08	2.21654e-07
Bacteria	Firmicutes	Clostridia	Clostridiales	Ruminococcaceae	Ruminococcaceae_UCG-005	above-within	Overall	pBMI 18.5-25	423.072	-1.88585	0.506008	-3.72692	0.000193834	0.00204737
Bacteria	Firmicutes	Clostridia	Clostridiales	Ruminococcaceae	Ruminococcaceae_UCG-005	above-within	Primiparous	pBMI 18.5-25	430.607	-1.81507	0.490974	-3.69687	0.00021827	0.00250283
Bacteria	Firmicutes	Clostridia	Clostridiales	Ruminococcaceae	Ruminococcaceae_UCG-005	below-within	Multiparous	pBMI 18.5-25	347.777	-4.12087	0.886032	-4.65093	3.30441e-06	2.11782e-05
Bacteria	Firmicutes	Clostridia	Clostridiales	Ruminococcaceae	Ruminococcaceae_UCG-005	multi-primi	Overall	pBMI 18.5-25	423.072	-4.10513	0.876284	-4.68471	2.80356e-06	1.447e-05
Bacteria	Firmicutes	Clostridia	Clostridiales	Ruminococcaceae	Ruminococcaceae_UCG-005	ob-opt	Overall	GWG above	483.694	1.67354	0.585162	2.85997	0.00423687	0.028051
Bacteria	Firmicutes	Clostridia	Clostridiales	Ruminococcaceae	Ruminococcaceae_UCG-010	above-within	Overall	pBMI 18.5-25	216.189	-2.69278	0.720634	-3.73669	0.00018646	0.00204737
Bacteria	Firmicutes	Clostridia	Clostridiales	Ruminococcaceae	Ruminococcaceae_UCG-010	above-within	Primiparous	pBMI 18.5-25	262.149	-2.66103	0.671408	-3.96336	7.39019e-05	0.000977779
Bacteria	Firmicutes	Clostridia	Clostridiales	Ruminococcaceae	Ruminococcaceae_UCG-010	below-within	Multiparous	pBMI 18.5-25	65.9045	-9.99483	1.62465	-6.15198	7.65205e-10	7.19292e-09
Bacteria	Firmicutes	Clostridia	Clostridiales	Ruminococcaceae	Ruminococcaceae_UCG-010	multi-primi	Overall	pBMI 18.5-25	216.189	-12.3888	1.46268	-8.46993	2.45534e-17	3.5714e-16
Bacteria	Firmicutes	Clostridia	Clostridiales	Ruminococcaceae	Ruminococcaceae_UCG-010	ob-opt	Multiparous	GWG above	130.244	3.09722	0.847371	3.6551	0.000257085	0.00377915
Bacteria	Firmicutes	Clostridia	Clostridiales	Ruminococcaceae	Ruminococcaceae_UCG-010	ob-opt	Overall	GWG above	167.634	2.41824	0.753683	3.20856	0.00133401	0.00948628
Bacteria	Firmicutes	Clostridia	Clostridiales	Ruminococcaceae	Ruminococcaceae_UCG-013	multi-primi	Overall	pBMI 18.5-25	152.192	-1.52141	0.544526	-2.794	0.00520607	0.0154254
Bacteria	Firmicutes	Clostridia	Clostridiales	Ruminococcaceae	Ruminococcaceae_UCG-014	above-within	Multiparous	pBMI 18.5-25	625.904	-3.47517	0.972865	-3.5721	0.000354131	0.00774029
Bacteria	Firmicutes	Clostridia	Clostridiales	Ruminococcaceae	Ruminococcaceae_UCG-014	above-within	Overall	pBMI 18.5-25	943.021	-1.90761	0.712648	-2.6768	0.007433	0.0483145
Bacteria	Firmicutes	Clostridia	Clostridiales	Ruminococcaceae	Ruminococcaceae_UCG-014	above-within	Primiparous	pBMI 18.5-25	1030.98	-1.99339	0.688696	-2.89444	0.00379836	0.0272216
Bacteria	Firmicutes	Clostridia	Clostridiales	Ruminococcaceae	Ruminococcaceae_UCG-014	below-within	Multiparous	pBMI 18.5-25	625.904	-3.7839	1.27919	-2.95805	0.00309593	0.0124722
Bacteria	Firmicutes	Clostridia	Clostridiales	Ruminococcaceae	Ruminococcaceae_UCG-014	multi-primi	Overall	pBMI 18.5-25	943.021	-4.67158	1.23221	-3.79123	0.000149906	0.000599623
Bacteria	Firmicutes	Clostridia	Clostridiales	Ruminococcaceae	Ruminococcaceae_UCG-014	ob-opt	Multiparous	GWG above	783.943	3.85973	0.98956	3.90045	9.60141e-05	0.00156823
Bacteria	Firmicutes	Clostridia	Clostridiales	Ruminococcaceae	Ruminococcaceae_UCG-014	over-opt	Multiparous	GWG above	783.943	2.86484	1.04534	2.74059	0.00613286	0.0425438
Bacteria	Firmicutes	Erysipelotrichia	Erysipelotrichales	Erysipelotrichaceae	Turicibacter	multi-primi	Overall	GWG above	187.034	4.10378	0.953596	4.30348	1.68133e-05	0.000322815
